# Spatial ploidy inference using quantitative imaging

**DOI:** 10.1101/2025.03.11.642217

**Authors:** Nicholas J. Russell, Paulo B. Belato, Lilijana Sarabia Oliver, Archan Chakraborty, Adrienne H. K. Roeder, Donald T. Fox, Pau Formosa-Jordan

## Abstract

Polyploidy (whole-genome multiplication) is a common yet under-surveyed property of tissues across multicellular organisms. Polyploidy plays a critical role during tissue development, following acute stress, and during disease progression. Common methods to reveal polyploidy involve either destroying tissue architecture by cell isolation or by tedious identification of individual nuclei in intact tissue. Therefore, there is a critical need for rapid and high-throughput ploidy quantification using images of nuclei in intact tissues. Here, we present iSPy (<u>I</u>nferring <u>S</u>patial <u>P</u>loid<u>y</u>), a new unsupervised learning pipeline that is designed to create a spatial map of nuclear ploidy across a tissue of interest. We demonstrate the use of iSPy in Arabidopsis, Drosophila, and human tissue. iSPy can be adapted for a variety of tissue preparations, including whole mount and sectioned. This high-throughput pipeline will facilitate rapid and sensitive identification of nuclear ploidy in diverse biological contexts and organisms.
