## Supplemental Data Set 1 for "Spatial ploidy inference using quantitative imaging"

### Sheet: Arabidopsis Data
iSPy Predictions for Arabdiopsis Cotyledons								Classification of Nuclei and Stomata from iSPy predictions
	Figure Represented	2C	4C	8C	16C	32C				Unclassified/﹤2C		2C		4C		8C		16C		32C
1D: Volume	Fig. 2D	14.4%	20.0%	25.9%	24.6%	15.3%			Figure Represented	Nuclei	Stomata	Nuclei	Stomata	Nuclei	Stomata	Nuclei	Stomata	Nuclei	Stomata	Nuclei	Stomata
1D: Total Intensity	Fig. 2D	24.0%	15.6%	25.3%	27.7%	7.4%		1D: Volume	Fig. S4C	4.2%	14.3%	13.9%	84.9%	19.9%	0.8%	24.7%	0.0%	22.4%	0.0%	14.9%	0.0%
2D: Volume and Total Intensity (Spherical Covariance)	Fig. 2D	14.2%	22.1%	24.2%	30.2%	9.3%		1D: Total Intensity	Fig. S4F	N/A	N/A	23.9%	99.7%	15.6%	0.3%	25.3%	0.0%	27.7%	0.0%	7.4%	0.0%
2D: Volume and Total Intensity (Diagonal Covariance)	Fig. S5F	14.2%	21.7%	25.0%	29.7%	9.5%		2D: Volume and Total Intensity (Spherical Covariance)	Fig. S5B	4.5%	14.6%	13.6%	83.8%	21.1%	1.6%	23.1%	0.0%	28.8%	0.0%	8.9%	0.0%
Flow Cytometry	Fig. 2D	12.2%	23.1%	28.2%	26.2%	10.3%		2D: Volume and Total Intensity (Diagonal Covariance)	Fig. S5E	4.9%	14.9%	13.55	83.5%	20.7%	1.6%	23.9%	0.0%	28.4%	0.0%	9.0%	0.0%

### Sheet: Drosophila Data
iSPy Predictions for Drosophila
	Figure Represented	Injury	Unclassified/﹤2C	2C	4C	8C	>16C
1D: Normalized Hoechst Intensity, AIC	Fig. S7C	Uninjured	24.0%	67.6%	5.7%	2.7%	0.0%
		Mild Injury	5.8%	39.3%	26.2%	27.8%	0.9%
		Severe Injury	0.0%	1.7%	1.7%	19.9%	76.7%
1D: Normalized Hoechst Intensity: BIC	Fig. S7E	Uninjured	22.5%	60.3%	17.2%		0.0%
		Mild Injury	5.5%	25.0%	68.8%		0.7%
		Severe Injury	0.0%	1.1%	27.8%		71.0%
1D: Projected Nuclear Area, AIC	Fig. S7H	Uninjured	12.6%	64.1%	21.3%	2.0%	0.0%
		Mild Injury	2.9%	14.8%	58.4%	23.2%	0.7%
		Severe Injury	0.0%	1.7%	23.2%	29.5%	64.8%
1D: Projected Nuclear Area, BIC	Fig. S7J	Uninjured	90.0%		6.9%	3.1%	0.0%
		Mild Injury	33.2%		33.6%	31.9%	1.2%
		Severe Injury	2.8%		2.3%	24.4%	70.4%
2D: Area and Intensity, Diagonal Covariance	Fig. S7C	Uninjured	36.0%	49.2%	12.7%	2.1%	0.0%
		Mild Injury	8.1%	19.4%	48.7%	22.%	1.0%
		Severe Injury	0.6%	0.6%	2.8%	19.9%	76.1%
2D: Area and Intensity, Spherical Covariance	Fig. S8D	Uninjured	50.0%	38.4%	9.8%	1.7%	0.0%
		Mild Injury	10.5%	23.4%	43.1%	21.8%	1.1%
		Severe Injury	0.6%	0.6%	2.8%	19.3%	76.7%

### Sheet: Cardiomyocyte Data
iSPy Predictions for Human Cardiomyocytes
	Figure Represented	Chamber	2C	4C	8C
2D: Volume and Total Intensity (Spherical Covariance)	Fig. 4D	Left Atrium	19.2%	80.8%	0.0%
		Left Ventricle	0.0%	57.9%	42.1%
2D: Volume and Total Intensity (Diagonal Covariance)	Fig. S9D	Left Atrium	15.4%	84.6%	0.0%
		Left Ventricle	0.0%	57.9%	42.1%
